# Eco1-dependent cohesin acetylation anchors chromatin loops and cohesion to define functional meiotic chromosome domains

**DOI:** 10.1101/2021.09.24.461725

**Authors:** Rachael E. Barton, Lucia F. Massari, Daniel Robertson, Adele L. Marston

## Abstract

Cohesin organizes the genome by forming intra-chromosomal loops and inter-sister chromatid linkages. During gamete formation by meiosis, chromosomes are reshaped to support crossover recombination and two consecutive rounds of chromosome segregation. Here we show that Eco1 acetyltransferase positions both chromatin loops and sister chromatid cohesion to organize meiotic chromosomes into functional domains in budding yeast. Eco1 acetylates the Smc3 cohesin subunit in meiotic S phase to establish chromatin boundaries, independently of DNA replication. Boundary formation by Eco1 is critical for prophase exit and for the maintenance of cohesion until meiosis II, but is independent of the ability of Eco1 to antagonize the cohesin-release factor, Wpl1. Conversely, prevention of cohesin release by Wpl1 is essential for centromeric cohesion, kinetochore monoorientation and co-segregation of sister chromatids in meiosis I. Our findings establish Eco1 as a key determinant of chromatin boundaries and cohesion positioning, revealing how local chromosome structuring directs genome transmission into gametes.
