## Supplemental Table 1 for "Eco1-dependent cohesin acetylation anchors chromatin loops and cohesion to define functional meiotic chromosome domains"

### Sheet: Strains
	Table S1 - Saccharomyces cerevisiae (SK1 or W303) and Schizosaccharomyces pombe strains used in this study
	Strain number	Relevant genotype	In figures	Strain
	AM1176	MATa ade2-1 leu2-3 ura3 trp1-1 his3-1115 can1-100 GAL psi+	S1C	S. cerevisiae W303
	AM5433	MATa rad61∆::KanMX6 eco1∆::hphMX	S1C	S. cerevisiae W303
	AM1835	MATa/alpha, ho::LYS2/ho::LYS2 lys2/lys2 ura3/ura3 leu2::hisG/leu2::hisG his3::hisG/his3::hisG trp1::hisG/trp1::hisG	S1A	S. cerevisiae SK1
	AM11633	MATa/alpha ndt80∆::LEU2/ndt80∆::LEU2	1D-E, 5, S6B-C	S. cerevisiae SK1
	AM13762	MATalpha RPL13A-2xFKBP12::TRP1 fpr1::KANMX4 tor1-1::HIS3	1G	S. cerevisiae SK1
	AM20916	MATa/alpha RAD61-6HA::TRP1/RAD61-6HA::TRP1 irt1::NAT::pCUP-IME1/irt1::NAT::pCUP-IME1 pIME4::NAT::pCUP-IME4/pIME4::NAT::pCUP-IME4	2A-C	S. cerevisiae SK1
	AM20953	MATa/alpha RAD61-6HA::TRP1/RAD61-6HA::TRP1 NDT80::TRP1::pGAL1-NDT80/NDT80::TRP1::pGAL1-NDT80 ura3::pGPD1-GAL4(848).ER::URA3/ura3::pGPD1-GAL4(848).ER::URA3	S2B-C	S. cerevisiae SK1
	AM21574	MATa/alpha ECO1-6HIS-3FLAG::URA3/ECO1-6HIS-3FLAG::URA3 irt1::NAT::pCUP-IME1/irt1::NAT::pCUP-IME1 pIME4::NAT::pCUP-IME4/pIME4::NAT::pCUP-IME4	1A-C	S. cerevisiae SK1
	AM22004	MATalpha ECO1-FRB-GFP::KanMX6 RPL13A-2xFKBP12::TRP1 fpr1::KANMX4 tor1-1::HIS3	1G	S. cerevisiae SK1
	AM22034	MATa/alpha ECO1-FRB-GFP::KanMX6/ECO1-FRB-GFP::KanMX6 RPL13A-2xFKBP12::TRP1/RPL13A-2xFKBP12::TRP1 fpr1::KANMX4/fpr1::KANMX4 tor1-1::HIS3/tor1-1::HIS3	1H-I, S1F-G	S. cerevisiae SK1
	AM22440	MATalpha RPL13A-2xFKBP12::TRP1 fpr1::KANMX4 tor1-1::HIS3 rad61∆::KanMX6	1G	S. cerevisiae SK1
	AM22981	MATalpha RPL13A-2xFKBP12::TRP1 fpr1::KANMX4 tor1-1::HIS3 ECO1-FRB-GFP::KanMX6 rad61∆::KanMX6	1G	S. cerevisiae SK1
	AM22998	MATa/alpha RPL13A-2xFKBP12::TRP1/RPL13A-2xFKBP12::TRP1 fpr1::KANMX4/fpr1::KANMX4 tor1-1::HIS3/tor1-1::HIS3 NDT80::TRP1::pGAL1-NDT80/NDT80::TRP1::pGAL1-NDT80 ura3::pGPD1-GAL4(848).ER::URA3/ura3::pGPD1-GAL4(848).ER::URA3 REC8-6HIS-3FLAG:URA/REC8-6HIS-3FLAG:URA3 ECO1-FRB-GFP::KanMX6/ECO1-FRB-GFP::KanMX6	S2A	S. cerevisiae SK1
	AM23130	MATa/alpha RPL13A-2xFKBP12::TRP1/RPL13A-2xFKBP12::TRP1 fpr1::KANMX4/fpr1::KANMX4 tor1-1::HIS3/tor1-1::HIS3 NDT80::TRP1::pGAL1-NDT80/NDT80::TRP1::pGAL1-NDT80 ura3::pGPD1-GAL4(848).ER::URA3/ura3::pGPD1-GAL4(848).ER::URA3 REC8-6HIS-3FLAG:URA/REC8-6HIS-3FLAG:URA3	S2A	S. cerevisiae SK1
	AM23161	MATa/alpha RPL13A-2xFKBP12::TRP1/RPL13A-2xFKBP12::TRP1 fpr1::KANMX4/fpr1::KANMX4 tor1-1::HIS3/tor1-1::HIS3 NDT80::TRP1::pGAL1-NDT80/NDT80::TRP1::pGAL1-NDT80 ura3::pGPD1-GAL4(848).ER::URA3/ura3::pGPD1-GAL4(848).ER::URA3 REC8-6HIS-3FLAG:URA3/REC8-6HIS-3FLAG:URA3 ECO1-FRB-GFP::KanMX6/ECO1-FRB-GFP::KanMX6 RAD61-6HA::TRP1/RAD61-6HA::TRP1	S2A	S. cerevisiae SK1
	AM23415	MATa/alpha RPL13A-2xFKBP12::TRP1/RPL13A-2xFKBP12::TRP1 fpr1::KANMX4/fpr1::KANMX4 tor1-1::HIS3/tor1-1::HIS3 NDT80::TRP1::pGAL1-NDT80/NDT80::TRP1::pGAL1-NDT80 ura3::pGPD1-GAL4(848).ER::URA3/ura3::pGPD1-GAL4(848).ER::URA3 REC8-6HIS-3FLAG:URA/REC8-6HIS-3FLAG:URA3 ECO1-FRB-GFP::KanMX6/ECO1-FRB-GFP::KanMX6 rad61∆::KanMX6/rad61∆::KanMX6	S2A	S. cerevisiae SK1
	AM23700	MATa/alpha RPL13A-2xFKBP12::TRP1/RPL13A-2xFKBP12::TRP1 tor1-1::HIS3/tor1-1::HIS3 fpr1::KANMX4/fpr1::KANMX4 CDC20::KanMX6::pCLB2-CDC20/CDC20::KanMX6::pCLB2-CDC20	S5E-F	S. cerevisiae SK1
	AM24054	MATa/alpha RPL13A-2xFKBP12::TRP1/RPL13A-2xFKBP12::TRP1 tor1-1::HIS3/tor1-1::HIS3 fpr1::KANMX4/fpr1::KANMX4 CDC20::KanMX6::pCLB2-CDC20/CDC20::KanMX6::pCLB2-CDC20 SGO1-6HA:TRP1/SGO1-6HA:TRP1	S5E-F	S. cerevisiae SK1
	AM24167	MATa/alpha RPL13A-2xFKBP12::TRP1/RPL13A-2xFKBP12::TRP1 fpr1::KANMX4/fpr1::KANMX4 tor1-1::HIS3/tor1-1::HIS3 SPC42-tdTomato::NAT/SPC42 leu2::pURA3-TetR-GFP::LEU2/leu2::hisG CEN5::tetOx224::HIS3/CEN5	6, S5A	S. cerevisiae SK1
	AM24168	MATa/alpha RPL13A-2xFKBP12::TRP1/RPL13A-2xFKBP12::TRP1 fpr1::KANMX4/fpr1::KANMX4 tor1-1::HIS3/tor1-1::HIS3 SPC42-tdTomato::NAT/SPC42 leu2::pURA3-TetR-GFP::LEU2/leu2::hisG CEN5::tetOx224::HIS3/CEN5 rad61∆::KanMX6/rad61∆::KanMX6	6, S5A	S. cerevisiae SK1
	AM24169	MATa/alpha RPL13A-2xFKBP12::TRP1/RPL13A-2xFKBP12::TRP1 fpr1::KANMX4/fpr1::KANMX4 tor1-1::HIS3/tor1-1::HIS3 SPC42-tdTomato::NAT/SPC42 leu2::pURA3-TetR-GFP::LEU2/leu2::hisG CEN5::tetOx224::HIS3/CEN5 ECO1-FRB-GFP::KanMX6/ECO1-FRB-GFP::KanMX6 rad61∆::KanMX6/rad61∆::KanMX6	6, S5A	S. cerevisiae SK1
	AM24170	MATa/alpha RPL13A-2xFKBP12::TRP1/RPL13A-2xFKBP12::TRP1 tor1-1::HIS3/tor1-1::HIS3 fpr1::KANMX4/fpr1::KANMX4 leu2::pURA3-TetR-GFP::LEU2/leu2::hisG CEN5::tetOx224::HIS3/CEN5	2D, S2D-E	S. cerevisiae SK1
	AM24171	MATa/alpha RPL13A-2xFKBP12::TRP1/RPL13A-2xFKBP12::TRP1 fpr1::KANMX4/fpr1::KANMX4 tor1-1::HIS3/tor1-1::HIS3 leu2::pURA3-TetR-GFP::LEU2/leu2::hisG CEN5::tetOx224::HIS3/CEN5 ECO1-FRB-GFP::KanMX6/ECO1-FRB-GFP::KanMX6	2D, S2D-E	S. cerevisiae SK1
	AM24184	MATa/alpha RPL13A-2xFKBP12::TRP1/RPL13A-2xFKBP12::TRP1 fpr1::KANMX4/fpr1::KANMX4 tor1-1::HIS3/tor1-1::HIS3 SPC42-tdTomato::NAT/SPC42 leu2::pURA3-TetR-GFP::LEU2/leu2::hisG CEN5::tetOx224::HIS3/CEN5 ECO1-FRB-GFP::KanMX6/ECO1-FRB-GFP::KanMX6	6, S5A	S. cerevisiae SK1
	AM24234	MATa/alpha RPL13A-2xFKBP12::TRP1/RPL13A-2xFKBP12::TRP1 fpr1::KANMX4/fpr1::KANMX4 tor1-1::HIS3/tor1-1::HIS3 CDC20::KanMX6::pCLB2-CDC20/CDC20::KanMX6::pCLB2-CDC20 REC8-3HA::URA3/REC8-3HA::URA3	S5B-D	S. cerevisiae SK1
	AM24235	MATa/alpha RPL13A-2xFKBP12::TRP1/RPL13A-2xFKBP12::TRP1 fpr1::KANMX4/fpr1::KANMX4 tor1-1::HIS3/tor1-1::HIS3 CDC20::KanMX6::pCLB2-CDC20/CDC20::KanMX6::pCLB2-CDC20 SPO13-3FLAG::KanMX6/SPO13-3FLAG::KanMX6	S5B-D	S. cerevisiae SK1
	AM24236	MATa/alpha RPL13A-2xFKBP12::TRP1/RPL13A-2xFKBP12::TRP1 fpr1::KANMX4/fpr1::KANMX4 tor1-1::HIS3/tor1-1::HIS3 CDC20::KanMX6::pCLB2-CDC20/CDC20::KanMX6::pCLB2-CDC20 SPO13-3FLAG::KanMX6/SPO13-3FLAG::KanMX6 REC8-3HA::URA3/REC8-3HA::URA3	S5B-D	S. cerevisiae SK1
	AM24261	MATa/alpha RPL13A-2xFKBP12::TRP1/RPL13A-2xFKBP12::TRP1 fpr1::KANMX4/fpr1::KANMX4 tor1-1::HIS3/tor1-1::HIS3 CDC20::KanMX6::pCLB2-CDC20/CDC20::KanMX6::pCLB2-CDC20 SPO13-3FLAG::KanMX6/SPO13-3FLAG::KanMX6 REC8-3HA::URA3/REC8-3HA::URA3 ECO1-FRB-GFP::KanMX6/ECO1-FRB-GFP::KanMX6 rad61∆::KanMX6/rad61∆::KanMX6	S5B-D	S. cerevisiae SK1
	AM24262	MATa/alpha RPL13A-2xFKBP12::TRP1/RPL13A-2xFKBP12::TRP1 fpr1::KANMX4/fpr1::KANMX4 tor1-1::HIS3/tor1-1::HIS3 CDC20::KanMX6::pCLB2-CDC20/CDC20::KanMX6::pCLB2-CDC20 SPO13-3FLAG::KanMX6/SPO13-3FLAG::KanMX6 REC8-3HA::URA3/REC8-3HA::URA3 ECO1-FRB-GFP::KanMX6/ECO1-FRB-GFP::KanMX6	S5B-D	S. cerevisiae SK1
	AM24263	MATa/alpha RPL13A-2xFKBP12::TRP1/RPL13A-2xFKBP12::TRP1 fpr1::KANMX4/fpr1::KANMX4 tor1-1::HIS3/tor1-1::HIS3 CDC20::KanMX6::pCLB2-CDC20/CDC20::KanMX6::pCLB2-CDC20 SPO13-3FLAG::KanMX6/SPO13-3FLAG::KanMX6 REC8-3HA::URA3/REC8-3HA::URA3 rad61∆::KanMX6/rad61∆::KanMX6	S5B-D	S. cerevisiae SK1
	AM24265	MATa/alpha RPL13A-2xFKBP12::TRP1/RPL13A-2xFKBP12::TRP1 fpr1::KANMX4/fpr1::KANMX4 tor1-1::HIS3/tor1-1::HIS3 leu2::pURA3-TetR-GFP::LEU2/leu2::hisG CEN5::tetOx224::HIS3/CEN5 rad61∆::KanMX6/rad61∆::KanMX6	2D, S2D-E	S. cerevisiae SK1
	AM24289	MATa/alpha RPL13A-2xFKBP12::TRP1/RPL13A-2xFKBP12::TRP1 fpr1::KANMX4/fpr1::KANMX4 tor1-1::HIS3/tor1-1::HIS3 leu2::pURA3-TetR-GFP::LEU2/leu2::hisG CEN5::tetOx224::HIS3/CEN5 ECO1-FRB-GFP::KanMX6/ECO1-FRB-GFP::KanMX6 rad61∆::KanMX6/rad61∆::KanMX6	2D, S2D-E	S. cerevisiae SK1
	AM25067	MATa/alpha SMC3::KanMX6::pCLB2-3HA-SMC3/SMC3::KanMX6::pCLB2-3HA-SMC3	S6D	S. cerevisiae SK1
	AM25102	MATa/alpha RPL13A-2xFKBP12::TRP1/RPL13A-2xFKBP12::TRP1 tor1-1::HIS3/tor1-1::HIS3 fpr1::KANMX4/fpr1::KANMX4 CDC20::KanMX6::pCLB2-CDC20/CDC20::KanMX6::pCLB2-CDC20 SGO1-6HA:TRP1/SGO1-6HA:TRP1 ECO1-FRB-GFP::KanMX6/ECO1-FRB-GFP::KanMX6 rad61∆::KanMX6/rad61∆::KanMX6	S5E-F	S. cerevisiae SK1
	AM25103	MATa/alpha RPL13A-2xFKBP12::TRP1/RPL13A-2xFKBP12::TRP1 tor1-1::HIS3/tor1-1::HIS3 fpr1::KANMX4/fpr1::KANMX4 CDC20::KanMX6::pCLB2-CDC20/CDC20::KanMX6::pCLB2-CDC20 SGO1-6HA:TRP1/SGO1-6HA:TRP1 rad61∆::KanMX6/rad61∆::KanMX6	S5E-F	S. cerevisiae SK1
	AM25104	MATa/alpha RPL13A-2xFKBP12::TRP1/RPL13A-2xFKBP12::TRP1 tor1-1::HIS3/tor1-1::HIS3 fpr1::KANMX4/fpr1::KANMX4 CDC20::KanMX6::pCLB2-CDC20/CDC20::KanMX6::pCLB2-CDC20 SGO1-6HA:TRP1/SGO1-6HA:TRP1 ECO1-FRB-GFP::KanMX6/ECO1-FRB-GFP::KanMX6	S5E-F	S. cerevisiae SK1
	AM25532	MATa/alpha RPL13A-2xFKBP12::TRP1/RPL13A-2xFKBP12::TRP1 fpr1::KANMX4/fpr1::KANMX4 tor1-1::HIS3/tor1-1::HIS3	1H-I, S1F-G	S. cerevisiae SK1
	AM25765	MATa/alpha SMC3::KanMX6::pCLB2-3HA-SMC3/SMC3	S6D	S. cerevisiae SK1
	AM25844	MATa/alpha ECO1-6HIS-3FLAG::URA3/ECO1-6HIS-3FLAG::URA3	S1A	S. cerevisiae SK1
	AM25920	MATa/alpha SMC3::KanMX6::pCLB2-3HA-SMC3/SMC3::KanMX6::pCLB2-3HA-SMC3 leu2::SMC3::LEU2/leu2::hisG	S6D	S. cerevisiae SK1
	AM27183	MATa/alpha RPL13A-2xFKBP12::TRP1/RPL13A-2xFKBP12::TRP1 tor1-1::HIS3/tor1-1::HIS3 fpr1::KANMX4/fpr1::KANMX4 leu2::pURA3-TetR-GFP::LEU2/leu2::hisG CEN5::tetOx224::HIS3/CEN5 ndt80∆::LEU2/ndt80∆::LEU2	2E-F	S. cerevisiae SK1
	AM27184	MATa/alpha RPL13A-2xFKBP12::TRP1/RPL13A-2xFKBP12::TRP1 tor1-1::HIS3/tor1-1::HIS3 fpr1::KANMX4/fpr1::KANMX4 leu2::pURA3-TetR-GFP::LEU2/leu2::hisG CEN5::tetOx224::HIS3/CEN5 ndt80∆::LEU2/ndt80∆::LEU2 ECO1-FRB-GFP::KanMX6/ECO1-FRB-GFP::KanMX6 rad61∆::KanMX6/rad61∆::KanMX6	2E-F	S. cerevisiae SK1
	AM27185	MATa/alpha RPL13A-2xFKBP12::TRP1/RPL13A-2xFKBP12::TRP1 tor1-1::HIS3/tor1-1::HIS3 fpr1::KANMX4/fpr1::KANMX4 leu2::pURA3-TetR-GFP::LEU2/leu2::hisG CEN5::tetOx224::HIS3/CEN5 ndt80∆::LEU2/ndt80∆::LEU2 ECO1-FRB-GFP::KanMX6/ECO1-FRB-GFP::KanMX6	2E-F	S. cerevisiae SK1
	AM27186	MATa/alpha RPL13A-2xFKBP12::TRP1/RPL13A-2xFKBP12::TRP1 tor1-1::HIS3/tor1-1::HIS3 fpr1::KANMX4/fpr1::KANMX4 leu2::pURA3-TetR-GFP::LEU2/leu2::hisG CEN5::tetOx224::HIS3/CEN5 ndt80∆::LEU2/ndt80∆::LEU2 rad61∆::KanMX6/rad61∆::KanMX6	2E-F	S. cerevisiae SK1
	AM27253	MATa/alpha RPL13A-2xFKBP12::TRP1/RPL13A-2xFKBP12::TRP1 fpr1::KANMX4/fpr1::KANMX4 tor1-1::HIS3/tor1-1::HIS3 ndt80∆::LEU2/ndt80∆::LEU2 lys2::tetOx240::URA3/lys2 leu2::pURA3-TetR-GFP::LEU2/leu2::hisG	2G-H	S. cerevisiae SK1
	AM27254	MATa/alpha RPL13A-2xFKBP12::TRP1/RPL13A-2xFKBP12::TRP1 fpr1::KANMX4/fpr1::KANMX4 tor1-1::HIS3/tor1-1::HIS3 ndt80∆::LEU2/ndt80∆::LEU2 lys2::tetOx240::URA3/lys2 leu2::pURA3-TetR-GFP::LEU2/leu2::hisG ECO1-FRB-GFP::KanMX6/ECO1-FRB-GFP::KanMX6 rad61∆::KanMX6/rad61∆::KanMX6	2G-H	S. cerevisiae SK1
	AM27255	MATa/alpha RPL13A-2xFKBP12::TRP1/RPL13A-2xFKBP12::TRP1 fpr1::KANMX4/fpr1::KANMX4 tor1-1::HIS3/tor1-1::HIS3 ndt80∆::LEU2/ndt80∆::LEU2 lys2::tetOx240::URA3/lys2 leu2::pURA3-TetR-GFP::LEU2/leu2::hisG ECO1-FRB-GFP::KanMX6/ECO1-FRB-GFP::KanMX6	2G-H	S. cerevisiae SK1
	AM27256	MATa/alpha RPL13A-2xFKBP12::TRP1/RPL13A-2xFKBP12::TRP1 fpr1::KANMX4/fpr1::KANMX4 tor1-1::HIS3/tor1-1::HIS3 ndt80∆::LEU2/ndt80∆::LEU2 lys2::tetOx240::URA3/lys2 leu2::pURA3-TetR-GFP::LEU2/leu2::hisG rad61∆::KanMX6/rad61∆::KanMX6	2G-H	S. cerevisiae SK1
	AM27670	MATa/alpha RPL13A-2xFKBP12::TRP1/RPL13A-2xFKBP12::TRP1 tor1-1::HIS3/tor1-1::HIS3 fpr1::KANMX4/fpr1::KANMX4 spo11Δ::HphMX6/spo11Δ::HphMX6 SPC42-tdTomato::NAT/SPC42 leu2::pURA3-TetR-GFP::LEU2/leu2::hisG CEN5::tetOx224::HIS3/CEN5	6	S. cerevisiae SK1
	AM27671	MATa/alpha RPL13A-2xFKBP12::TRP1/RPL13A-2xFKBP12::TRP1 tor1-1::HIS3/tor1-1::HIS3 fpr1::KANMX4/fpr1::KANMX4 spo11Δ::HphMX6/spo11Δ::HphMX6 SPC42-tdTomato::NAT/SPC42 leu2::pURA3-TetR-GFP::LEU2/leu2::hisG CEN5::tetOx224::HIS3/CEN5 ECO1-FRB-GFP::KanMX6/ECO1-FRB-GFP::KanMX6 rad61∆::KanMX6/rad61∆::KanMX6	6	S. cerevisiae SK1
	AM27672	MATa/alpha RPL13A-2xFKBP12::TRP1/RPL13A-2xFKBP12::TRP1 tor1-1::HIS3/tor1-1::HIS3 fpr1::KANMX4/fpr1::KANMX4 spo11Δ::HphMX6/spo11Δ::HphMX6 SPC42-tdTomato::NAT/SPC42 leu2::pURA3-TetR-GFP::LEU2/leu2::hisG CEN5::tetOx224::HIS3/CEN5 ECO1-FRB-GFP::KanMX6/ECO1-FRB-GFP::KanMX6	6	S. cerevisiae SK1
	AM27673	MATa/alpha RPL13A-2xFKBP12::TRP1/RPL13A-2xFKBP12::TRP1 tor1-1::HIS3/tor1-1::HIS3 fpr1::KANMX4/fpr1::KANMX4 spo11Δ::HphMX6/spo11Δ::HphMX6 SPC42-tdTomato::NAT/SPC42 leu2::pURA3-TetR-GFP::LEU2/leu2::hisG CEN5::tetOx224::HIS3/CEN5 rad61∆::KanMX6/rad61∆::KanMX6	6	S. cerevisiae SK1
	AM28718	MATa/alpha SMC3::KanMX6::pCLB2-3HA-SMC3/SMC3::KanMX6::pCLB2-3HA-SMC3 ndt80∆::LEU2/ndt80∆::LEU2	S6B-C	S. cerevisiae SK1
	AM28719	MATa/alpha RPL13A-2xFKBP12::TRP1/RPL13A-2xFKBP12::TRP1 fpr1::KANMX4/fpr1::KANMX4 tor1-1::HIS3/tor1-1::HIS3 ndt80∆::LEU2/ndt80∆::LEU2	3, 4, S3, S4A-B	S. cerevisiae SK1
	AM28720	MATa/alpha RPL13A-2xFKBP12::TRP1/RPL13A-2xFKBP12::TRP1 fpr1::KANMX4/fpr1::KANMX4 tor1-1::HIS3/tor1-1::HIS3 ndt80∆::LEU2/ndt80∆::LEU2 ECO1-FRB-GFP::KanMX6/ECO1-FRB-GFP::KanMX6	3, 4, S3, S4A-B	S. cerevisiae SK1
	AM28741	MATa/alpha SMC3::KanMX6::pCLB2-3HA-SMC3/SMC3::KanMX6::pCLB2-3HA-SMC3 leu2::smc3-K112R,K113R::LEU2/leu2::hisG	S6D	S. cerevisiae SK1
	AM28841	MATa/alpha ndt80∆::LEU2/ndt80∆::LEU2 clb5∆::KanMX6/clb5∆::KanMX6 clb6∆::TRP1/clb6∆::TRP1	1D-E, 5	S. cerevisiae SK1
	AM28842	MATa/alpha ndt80∆::LEU2/ndt80∆::LEU2 CDC6::KanMX6::pSCC1::3HA-CDC6	1D-E	S. cerevisiae SK1
	AM28843	MATa/alpha ndt80∆::LEU2/ndt80∆::LEU2 rec8::KanMX4/rec8::KanMX4	1D-E	S. cerevisiae SK1
	AM28947	MATa/alpha ndt80∆::LEU2/ndt80∆::LEU2 clb5∆::KanMX6/clb5∆::KanMX6 clb6∆::TRP1/clb6∆::TRP1 spo11Δ::NAT/spo11Δ::NAT	S1D-E	S. cerevisiae SK1
	AM28948	MATa/alpha ndt80∆::LEU2/ndt80∆::LEU2 CDC6::KanMX6::pSCC1::3HA-CDC6/CDC6::KanMX6::pSCC1::3HA-CDC6 spo11Δ::NAT/spo11Δ::NAT	S1D-E	S. cerevisiae SK1
	AM28949	MATa/alpha ndt80∆::LEU2/ndt80∆::LEU2 spo11Δ::NAT/spo11Δ::NAT	S1D-E	S. cerevisiae SK1
	AM28950	MATa/alpha ndt80∆::LEU2/ndt80∆::LEU2 rec8::KanMX4/rec8::KanMX4 spo11Δ::NAT/spo11Δ::NAT	S1D-E	S. cerevisiae SK1
	AM29184	MATa/alpha ndt80∆::LEU2/ndt80∆::NatMX6 leu2::pURA3-TetR-GFP::LEU2/leu2::hisG CEN5::tetOx224::HIS3/CEN5 SMC3::KanMX6::pCLB2-3HA-SMC3/SMC3	S6E-G	S. cerevisiae SK1
	AM29185	MATa/alpha ndt80∆::LEU2/ndt80∆::NatMX6 leu2::pURA3-TetR-GFP::LEU2/leu2::hisG CEN5::tetOx224::HIS3/CEN5 SMC3::KanMX6::pCLB2-3HA-SMC3/SMC3::KanMX6::pCLB2-3HA-SMC3	S6E-G	S. cerevisiae SK1
	AM29186	MATa/alpha ndt80∆::LEU2/ndt80∆::NatMX6 leu2::pURA3-TetR-GFP::LEU2/leu2::SMC3::LEU2 CEN5::tetOx224::HIS3/CEN5 SMC3::KanMX6::pCLB2-3HA-SMC3/SMC3::KanMX6::pCLB2-3HA-SMC3	S6E-G	S. cerevisiae SK1
	AM29187	MATa/alpha ndt80∆::LEU2/ndt80∆::NatMX6 leu2::pURA3-TetR-GFP::LEU2/leu2::smc3-K112R,K113R::LEU2 CEN5::tetOx224::HIS3/CEN5 SMC3::KanMX6::pCLB2-3HA-SMC3/SMC3::KanMX6::pCLB2-3HA-SMC3	S6E-G	S. cerevisiae SK1
	AM29247	MATa/alpha ndt80∆::LEU2/ndt80∆::NatMX6 lys2::tetOx240::URA3/lys2 leu2::pURA3-TetR-GFP::LEU2/leu2::hisG SMC3::KanMX6::pCLB2-3HA-SMC3/SMC3	S6H-J	S. cerevisiae SK1
	AM29248	MATa/alpha ndt80∆::LEU2/ndt80∆::NatMX6 lys2::tetOx240::URA3/lys2 leu2::pURA3-TetR-GFP::LEU2/leu2::hisG SMC3::KanMX6::pCLB2-3HA-SMC3/SMC3::KanMX6::pCLB2-3HA-SMC3	S6H-J	S. cerevisiae SK1
	AM29249	MATa/alpha ndt80∆::LEU2/ndt80∆::NatMX6 lys2::tetOx240::URA3/lys2 leu2::pURA3-TetR-GFP::LEU2/leu2::SMC3::LEU2 SMC3::KanMX6::pCLB2-3HA-SMC3/SMC3::KanMX6::pCLB2-3HA-SMC3	S6H-J	S. cerevisiae SK1
	AM29250	MATa/alpha ndt80∆::LEU2/ndt80∆::NatMX6 lys2::tetOx240::URA3/lys2 leu2::pURA3-TetR-GFP::LEU2/leu2::smc3-K112R,K113R::LEU2 SMC3::KanMX6::pCLB2-3HA-SMC3/SMC3::KanMX6::pCLB2-3HA-SMC3	S6H-J	S. cerevisiae SK1
	AM29315	MATa/alpha ndt80∆::NatMX6/ndt80∆::NatMX6 leu2::SMC3::LEU2/leu2::hisG SMC3::KanMX6::pCLB2-3HA-SMC3/SMC3::KanMX6::pCLB2-3HA-SMC3	7A-D, S6B-C	S. cerevisiae SK1
	AM29316	MATa/alpha ndt80∆::NatMX6/ndt80∆::NatMX6 leu2::smc3-K112R,K113R::LEU2/leu2::hisG SMC3::KanMX6::pCLB2-3HA-SMC3/SMC3::KanMX6::pCLB2-3HA-SMC3	7A-D, S6B-C	S. cerevisiae SK1
	AM29317	MATa/alpha PDS1-tdTomato-KITRP1/PDS1 SPC42-tdTomato::NAT/SPC42 leu2::pURA3-TetR-GFP::LEU2/leu2::hisG CEN5::tetOx224::HIS3/CEN5 SMC3::KanMX6::pCLB2-3HA-SMC3/SMC3	S7	S. cerevisiae SK1
	AM29318	MATa/alpha PDS1-tdTomato-KITRP1/PDS1 SPC42-tdTomato::NAT/SPC42 leu2::pURA3-TetR-GFP::LEU2/leu2::hisG CEN5::tetOx224::HIS3/CEN5 SMC3::KanMX6::pCLB2-3HA-SMC3/SMC3::KanMX6::pCLB2-3HA-SMC3	S7	S. cerevisiae SK1
	AM29319	MATa/alpha PDS1-tdTomato-KITRP1/PDS1 SPC42-tdTomato::NAT/SPC42 leu2::pURA3-TetR-GFP::LEU2/leu2::SMC3::LEU2 CEN5::tetOx224::HIS3/CEN5 SMC3::KanMX6::pCLB2-3HA-SMC3/SMC3::KanMX6::pCLB2-3HA-SMC3	S7	S. cerevisiae SK1
	AM29320	MATa/alpha PDS1-tdTomato-KITRP1/PDS1 SPC42-tdTomato::NAT/SPC42 leu2::pURA3-TetR-GFP::LEU2/leu2::smc3-K112R,K113R::LEU2 CEN5::tetOx224::HIS3/CEN5 SMC3::KanMX6::pCLB2-3HA-SMC3/SMC3::KanMX6::pCLB2-3HA-SMC3	S7	S. cerevisiae SK1
	AM29750	MATa/alpha RPL13A-2xFKBP12::TRP1/RPL13A-2xFKBP12::TRP1 fpr1::KANMX4/fpr1::KANMX4 tor1-1::HIS3/tor1-1::HIS3 ndt80∆::LEU2/ndt80∆::LEU2 rad61∆::KanMX6/rad61∆::KanMX6	3, 4, S3, S4A-B	S. cerevisiae SK1
	AM29781	MATa/alpha RPL13A-2xFKBP12::TRP1/RPL13A-2xFKBP12::TRP1 fpr1::KANMX4/fpr1::KANMX4 tor1-1::HIS3/tor1-1::HIS3 ndt80∆::LEU2/ndt80∆::LEU2 ECO1-FRB-GFP::KanMX6/ECO1-FRB-GFP::KanMX6 rad61∆::KanMX6	3, 4, S3, S4A-B	S. cerevisiae SK1
	AM30234	MATa/alpha PDS1-tdTomato-KITRP1/PDS1 SPC42-tdTomato::NAT/SPC42 leu2::pURA3-TetR-GFP::LEU2/leu2::hisG CEN5::tetOx224::HIS3/CEN5 SMC3::KanMX6::pCLB2-3HA-SMC3/SMC3 rad61Δ::HphMX6/rad61Δ::HphMX6 spo11Δ::URA3/spo11Δ::URA3	7E-G	S. cerevisiae SK1
	AM30235	MATa/alpha PDS1-tdTomato-KITRP1/PDS1 SPC42-tdTomato::NAT/SPC42 leu2::pURA3-TetR-GFP::LEU2/leu2::hisG CEN5::tetOx224::HIS3/CEN5 SMC3::KanMX6::pCLB2-3HA-SMC3/SMC3::KanMX6::pCLB2-3HA-SMC3 rad61Δ::HphMX6/rad61Δ::HphMX6 spo11Δ::URA3/spo11Δ::URA3	7E-G	S. cerevisiae SK1
	AM30237	MATa/alpha PDS1-tdTomato-KITRP1/PDS1 SPC42-tdTomato::NAT/SPC42 leu2::pURA3-TetR-GFP::LEU2/leu2::smc3-K112R,K113R::LEU2 CEN5::tetOx224::HIS3/CEN5 SMC3::KanMX6::pCLB2-3HA-SMC3/SMC3::KanMX6::pCLB2-3HA-SMC3 rad61Δ::HphMX6/rad61Δ::HphMX6 spo11Δ::URA3/spo11Δ::URA3	7E-G	S. cerevisiae SK1
	AM30238	MATa/alpha PDS1-tdTomato-KITRP1/PDS1 SPC42-tdTomato::NAT/SPC42 leu2::pURA3-TetR-GFP::LEU2/leu2::hisG CEN5::tetOx224::HIS3/CEN5 SMC3::KanMX6::pCLB2-3HA-SMC3/SMC3 spo11Δ::URA3/spo11Δ::URA3	7E-G, S7	S. cerevisiae SK1
	AM30240	MATa/alpha PDS1-tdTomato-KITRP1/PDS1 SPC42-tdTomato::NAT/SPC42 leu2::pURA3-TetR-GFP::LEU2/leu2::hisG CEN5::tetOx224::HIS3/CEN5 SMC3::KanMX6::pCLB2-3HA-SMC3/SMC3::KanMX6::pCLB2-3HA-SMC3 spo11Δ::URA3/spo11Δ::URA3	7E-G, S7	S. cerevisiae SK1
	AM30242	MATa/alpha PDS1-tdTomato-KITRP1/PDS1 SPC42-tdTomato::NAT/SPC42 leu2::pURA3-TetR-GFP::LEU2/leu2::SMC3::LEU2 CEN5::tetOx224::HIS3/CEN5 SMC3::KanMX6::pCLB2-3HA-SMC3/SMC3::KanMX6::pCLB2-3HA-SMC3 spo11Δ::URA3/spo11Δ::URA3	7E-G, S7	S. cerevisiae SK1
	AM30244	MATa/alpha PDS1-tdTomato-KITRP1/PDS1 SPC42-tdTomato::NAT/SPC42 leu2::pURA3-TetR-GFP::LEU2/leu2::smc3-K112R,K113R::LEU2 CEN5::tetOx224::HIS3/CEN5 SMC3::KanMX6::pCLB2-3HA-SMC3/SMC3::KanMX6::pCLB2-3HA-SMC3 spo11Δ::URA3/spo11Δ::URA3	7E-G, S7	S. cerevisiae SK1
	AM30310	MATa/alpha ndt80∆::NatMX6/ndt80∆::NatMX6 smc3::KanMX6::pCLB2-3HA-SMC3/smc3::KanMX6::pCLB2-3HA-SMC3 leu2::SMC3::LEU2/leu2::hisG rad61Δ::HphMX6/rad61∆::KanMX6	7A-D	S. cerevisiae SK1
	AM30311	MATa/alpha ndt80∆::NatMX6/ndt80∆::NatMX6 smc3::KanMX6::pCLB2-3HA-SMC3/smc3::KanMX6::pCLB2-3HA-SMC3 leu2::SMC3-K112R,K113R::LEU2/leu2::hisG rad61Δ::HphMX6/rad61∆::KanMX6	7A-D	S. cerevisiae SK1
	AM30655	MATa/alpha PDS1-tdTomato-KITRP1/PDS1 SPC42-tdTomato::NAT/SPC42 leu2::pURA3-TetR-GFP::LEU2/leu2::SMC3::LEU2 CEN5::tetOx224::HIS3/CEN5 SMC3::KanMX6::pCLB2-3HA-SMC3/SMC3::KanMX6::pCLB2-3HA-SMC3 rad61Δ::HphMX6/rad61Δ::HphMX6 spo11Δ::URA3/spo11Δ::URA3	7E-G	S. cerevisiae SK1
	AMsp29	h- ade6-216 leu1-32 ura4-D18 his3-D1 arg3-D4		S. pombe
